# Intra-Tumoral Treg Ablation Unleashes NK Cell-Mediated Control of CD8 T Cell-Resistant Tumors

**DOI:** 10.1101/2025.06.26.661417

**Authors:** Chenyu Zhang, Charles Chien, Eglė Jurgaitytė, Koharu Sakiyama, Alissa Bockman, Yeara Jo, Seungwon Lee, Stephanie Silveria, Elizabeth Andrews, Abigail Mende, Lily Zhang, K. Christopher Garcia, Allon Wagner, Michel DuPage, David Raulet

## Abstract

Cancer cells frequently lose MHC I to evade CD8^+^ T cell recognition. While Natural Killer (NK) cells are poised to target MHC I-deficient cancer cells, MHC I loss alone is often insufficient to unleash fully effective NK cell responses. Here we show that selective intra-tumoral (IT) ablation of regulatory T (Treg) cells elicited potent antitumor NK cell responses that controlled MHC I-deficient and even MHC I^+^ cancers. Tregs controlled the activation, maturation, and anti-tumor cytotoxic activity of NK cells within the tumor microenvironment. Mechanistically, IT Tregs prevented the cDC2-dependent induction of IL-2 production by CD4^+^ Tconv cells that was necessary for NK cell activation. Systemically administered antibodies that selectively depleted IT Tregs similarly empowered NK-dependent tumor control. These findings expand the breadth of Treg-mediated cancer immunosuppression to encompass antitumor NK cells and suggest that targeting Tregs in tumors can control CD8^+^ T cell-resistant cancers.

**One Sentence Summary:** IT Treg ablation drives NK cell tumor control via CD4^+^ Tconv-derived IL-2, eliminating MHC I+/MHC I- cancers without systemic toxicity.
