## Supplementary Table 3 for "Intra-Tumoral Treg Ablation Unleashes NK Cell-Mediated Control of CD8 T Cell-Resistant Tumors"

Term	Overlap	P.value	Adjusted.P.value	Old.P.value	Old.Adjusted.P.value	Odds.Ratio	Combined.Score	Genes
Hypoxia	77/200	1.06E-09	5.30E-08	0	0	2.534392192	52.37392129	CDKN1C;ERO1A;SLC25A1;ERRFI1;TES;BTG1;SERPINE1;SLC2A1;TNFAIP3;ADM;PYGM;IRS2;RORA;SLC2A3;ENO1;RBPJ;ENO3;ETS1;HK2;HK1;NDST2;NDST1;GYS1;CSRP2;FAM162A;CASP6;CCN1;SLC37A4;PPFIA4;PGM1;PDK1;TGM2;BNIP3L;TPI1;ANXA2;IGFBP3;BGN;MIF;F3;PGF;JMJD6;SULT2B1;ADORA2B;DDIT4;ALDOC;ALDOA;GAPDH;TMEM45A;SDC4;STC1;AK4;GLRX;NDRG1;LDHC;SELENBP1;LDHA;PRDX5;PHKG1;GPC1;MXI1;PGK1;HMOX1;TGFB3;TPBG;CP;VEGFA;EXT1;GRHPR;KLF7;IL6;P…
TNF-alpha Signaling via NF-kB	72/200	9.21E-08	2.30E-06	0	0	2.273634454	36.83487307	TNFAIP8;BTG1;CD83;CSF2;CSF1;TNFAIP6;SERPINE1;TNC;TNFAIP2;RNF19B;TNFAIP3;IRS2;SLC2A3;CXCL3;AREG;CXCL2;ICAM1;IFIT2;CCND1;NAMPT;PDE4B;IL12B;OLR1;CCN1;DUSP4;SERPINB2;TSC22D1;SPHK1;F3;GEM;IL1A;TUBB2A;IL23A;IRF1;NINJ1;SGK1;CD44;HBEGF;PTGER4;SDC4;RELA;SOCS3;DRAM1;CCL5;HES1;ABCA1;JAG1;LAMB3;GADD45A;TNFRSF9;GFPT2;LIF;G0S2;INHBA;SOD2;VEGFA;EHD1;NFKBIA;PER1;RCAN1;SPSB1;IL6;MARCKS;TNIP1;TNIP2;ID2;GPR183;MAFF…
Inflammatory Response	66/200	9.68E-06	0.00016127	0	0	1.987055569	22.94222982	IFITM1;CSF3;CXCL9;CSF1;CD82;TNFAIP6;ITGB3;AQP9;SERPINE1;ADM;PVR;ICAM1;NAMPT;STAB1;PDE4B;IL12B;OLR1;ITGB8;CCR7;FFAR2;TIMP1;SCARF1;IL15;SPHK1;OSMR;F3;IL1A;ADORA2B;IRF1;APLNR;IRF7;LTA;ITGA5;HBEGF;PTGER4;HPN;PTAFR;FPR1;CXCR6;SGMS2;RELA;SLC7A2;CCL5;P2RY2;PDPN;CD55;ABCA1;CCL24;SLC31A2;CD70;IL10RA;TNFRSF9;TPBG;PCDH7;LIF;INHBA;BST2;NFKBIA;IL6;SELL;AXL;GPR183;IL2RB;CD69;IL7R;MXD1
Epithelial Mesenchymal Transition	62/200	0.000139472	0.001743398	0	0	1.810224809	16.07053863	ITGB1;SPARC;ITGB5;WIPF1;ELN;ITGB3;SERPINE1;COL12A1;TNC;TNFAIP3;AREG;PVR;LOXL2;BASP1;ANPEP;DPYSL3;TIMP1;CCN1;TGM2;PDGFRB;POSTN;TNFRSF12A;IL15;IGFBP3;TPM1;WNT5A;MMP3;BGN;GEM;CDH11;GAS1;ITGA5;MYL9;CD44;MATN3;TAGLN;SDC4;LAMA2;CAPG;THY1;GPC1;SPP1;FLNA;MSX1;CTHRC1;VCAM1;CADM1;GADD45A;LUM;FN1;VEGFC;INHBA;VEGFA;COL1A1;IL6;COL1A2;CXCL12;ID2;COL5A2;SDC1;FAS;VIM
Allograft Rejection	60/200	0.00046357	0.004635698	0	0	1.725709934	13.24750483	ITK;CXCL9;CSF1;ITGB2;PRF1;CD3G;CD3E;ITGAL;CD3D;ETS1;ICAM1;SIT1;STAB1;IL12B;IL12A;TIMP1;CCR5;JAK2;SRGN;IL11;CD96;IL15;F2R;TAP2;MMP9;FGR;IFNG;CD8A;IRF7;TLR6;LTB;CAPG;THY1;IL2RG;HDAC9;SOCS1;CXCR3;CCL5;FLNA;IL12RB1;GBP2;NOS2;STAT1;TRAT1;GZMA;LIF;LY86;GZMB;INHBB;INHBA;CD2;IL6;CD4;IL2RA;CD7;IL2RB;CD28;FAS;DEGS1;CD247
Angiogenesis	16/36	0.000759213	0.006326772	0	0	3.209841828	23.05702782	JAG2;POSTN;JAG1;LUM;PRG2;STC1;LPL;VEGFA;VAV2;VTN;COL5A2;SPP1;OLR1;MSX1;TIMP1;PGLYRP1
IL-2/STAT5 Signaling	57/199	0.002098432	0.014988798	0	0	1.614900208	9.958387151	CDKN1C;CD83;CSF2;CSF1;RORA;SLC2A3;ITGAE;ENO3;IKZF4;HK2;SHE;GLIPR2;SCN9A;CTLA4;CAPN3;TNFRSF8;TNFRSF4;TGM2;CISH;GSTO1;ANXA4;ETV4;ARL4A;ITGA6;LTB;CD44;PLEC;CAPG;FURIN;CST7;GATA1;NDRG1;IL1RL1;MUC1;SOCS1;SPP1;LRRC8C;MAP6;ICOS;GBP4;PRNP;IL10RA;TNFRSF9;PTCH1;LIF;IGF2R;HOPX;BATF;MYO1E;P4HA1;SELL;IL2RA;BHLHE40;MAFF;IL2RB;MXD1;F2RL2
Myogenesis	54/200	0.009906073	0.061912959	0	0	1.486483671	6.859538291	ITGB1;MYOM1;VIPR1;SPARC;ITGB5;FHL1;PYGM;ENO3;COX6A2;MB;SPEG;CD36;PPFIA4;MYOG;GABARAPL2;MEF2C;ACTN3;DAPK2;SPHK1;IGFBP3;MYL4;MYH3;MYL1;TNNT2;TNNT3;APLNR;CASQ2;PICK1;CRYAB;HBEGF;MYH7;TAGLN;COL15A1;LAMA2;AK1;ABLIM1;APOD;IGFBP7;CKB;CACNG1;WWTR1;SVIL;PRNP;MYBPH;SORBS1;SORBS3;MYLPF;COL1A1;SMTN;ACTC1;KLF5;PKIA;FXYD1;BHLHE40
IL-6/JAK/STAT3 Signaling	26/87	0.017986856	0.090448021	0	0	1.710067546	6.871246324	CXCL9;CSF2;CSF1;ITGB3;CXCL3;IL2RG;SOCS3;SOCS1;CD38;HMOX1;CD36;IL12RB1;TNFRSF12A;STAT1;STAT2;OSMR;IL17RB;IL6;IRF1;IL2RA;FAS;CD9;LTB;STAM2;CD44;PTPN2
Hedgehog Signaling	13/36	0.018089604	0.090448021	0	0	2.265690787	9.09089818	TLE3;NRP2;RTN1;TLE1;PTCH1;THY1;CELSR1;PML;AMOT;VEGFA;HEY1;OPHN1;NRCAM
Glycolysis	52/200	0.022903925	0.095433021	0	0	1.411191531	5.329289995	ERO1A;MPI;XYLT2;IRS2;ENO1;PYGL;HK2;GYS1;FAM162A;CASP6;NDST3;CAPN5;GUSB;SLC37A4;PPFIA4;SLC16A3;TPI1;PGAM1;IGFBP3;MIF;PKM;ADORA2B;DDIT4;B3GNT3;ANG;ALDOA;CD44;DSC2;B4GALT4;PFKFB1;GPR87;STC1;AK4;GLRX;CLN6;LDHC;LDHA;CHST12;GPC1;MXI1;PGK1;EGLN3;B3GAT3;IDH1;TPBG;MERTK;VEGFA;EXT1;P4HA1;P4HA2;SDC1;PFKP
KRAS Signaling Up	52/200	0.022903925	0.095433021	0	0	1.411191531	5.329289995	ERO1A;SPON1;PLVAP;CSF2;CAB39L;FLT4;ITGB2;TNFAIP3;ETS1;KIF5C;FBXO4;CD37;EPHB2;GUCY1A1;ARG1;IGFBP3;PDCD1LG2;ETV4;MMP9;ANO1;RBP4;SLPI;TNNT2;MALL;PECAM1;SPARCL1;ADAM8;LCP1;TRIB2;HBEGF;GLRX;IL2RG;HDAC9;HSD11B1;IL1RL2;SPP1;APOD;CBR4;ACE;TMEM176B;IL10RA;GFPT2;TMEM176A;IGF2;LIF;G0S2;PPBP;INHBA;GADD45G;TMEM158;ID2;IL7R
Interferon Gamma Response	51/200	0.033648796	0.129418447	0	0	1.374329369	4.661420117	CXCL9;BTG1;TNFAIP6;TNFAIP2;TNFAIP3;IFIT1;IFIT3;IFIT2;ICAM1;NAMPT;PDE4B;CD38;ITGB7;UPP1;JAK2;GBP6;BATF2;IL15;PLA2G4A;ARL4A;OAS2;IRF1;IRF7;CD274;FPR1;SOCS3;SOCS1;SLC25A28;CCL5;ST3GAL5;GBP4;VCAM1;PNPT1;STAT1;STAT2;IL10RA;MX2;GZMA;MX1;SOD2;PML;BST2;NFKBIA;IL6;ZNFX1;IL2RB;FAS;CD69;GPR18;PTPN2;PFKP
p53 Pathway	48/200	0.093000315	0.332143981	0	0	1.266754586	3.008735198	CYFIP2;CEBPA;BTG1;CD82;PVT1;DGKA;HSPA4L;AK1;RNF19B;SLC7A11;KLK8;NDRG1;PITPNC1;LDHB;SOCS1;DRAM1;FAM162A;SESN1;HMOX1;EPS8L2;UPP1;NUDT15;RALGDS;CTSD;S100A10;TSPYL2;JAG2;TSC22D1;GADD45A;SPHK1;F2R;EPHX1;OSGIN1;LIF;INHBB;DEF6;IL1A;PROCR;RAP2B;DDIT4;NINJ1;SDC1;FAS;NUPR1;MXD1;FGF13;ADA;HBEGF
Complement	47/200	0.124706277	0.415687589	0	0	1.231867376	2.564494227	CDA;TMPRSS6;DOCK9;SERPINE1;TNFAIP3;GATA3;PLA2G7;C3;DPP4;LGALS3;CTSL;SPOCK2;CCL5;OLR1;TIMP1;CD36;JAK2;CTSD;CD55;SERPINB2;F10;GCA;GZMA;FN1;PLA2G4A;GZMB;PRSS36;MMP8;CP;F3;F5;EHD1;MMP12;PDP1;GZMK;F7;IL6;MMP13;GPD2;IRF1;MAFF;APOC1;IRF7;ANG;S100A9;LGMN;LTF
Coagulation	33/138	0.147603669	0.458529677	0	0	1.259678698	2.410048156	SPARC;PEF1;TMPRSS6;ITGB3;SERPINE1;HPN;PROZ;FURIN;KLK8;C3;DPP4;CAPN5;P2RY1;CAPN2;OLR1;TIMP1;SERPINB2;VWF;F10;MMP3;FN1;MMP8;MMP9;F3;KLF7;APOC2;MAFF;APOC1;PECAM1;CD9;ANG;F2RL2;LGMN
Estrogen Response Early	46/200	0.163500405	0.458529677	0	0	1.197449907	2.168509707	KCNK5;NXT1;SLC24A3;MINDY1;PEX11A;ABHD2;FHL2;SLC2A1;CELSR1;ADD3;AREG;SLC7A2;SYNGR1;MUC1;PDLIM3;ABLIM1;CCND1;OLFML3;PODXL;P2RY2;TBC1D30;SLC39A6;HES1;JAK2;TGM2;SVIL;SLC16A1;SLC37A1;OPN3;CISH;TPBG;ITPK1;MYOF;PLAAT3;INHBB;IL17RB;SULT2B1;TUBB2B;CXCL12;ESRP2;DLC1;SCNN1A;BHLHE40;NBL1;CD44;PTGES
Reactive Oxygen Species Pathway	13/49	0.16593422	0.458529677	0	0	1.446346936	2.597876057	PRNP;ABCC1;TXNRD1;GSR;MGST1;GLRX;SOD2;MPO;PRDX6;PDLIM1;PRDX1;GCLM;PFKP
Notch Signaling	91/1932	0.174241277	0.458529677	0	0	1.566982674	2.738011219	FZD1;TCF7L2;HEYL;JAG1;CCND1;WNT5A;DTX1;HES1;DTX4
Estrogen Response Late	44/200	0.262972149	0.657430373	0	0	1.129988006	1.509333059	KCNK5;NXT1;SLC24A3;ABHD2;HSPA4L;PTGER3;ADD3;AREG;CDC20;PDLIM3;CCND1;CDH1;MDK;CKB;JAK2;JAK1;UNC13B;SLC16A1;OPN3;CISH;TPBG;MYOF;ITPK1;IDH2;ATP2B4;PLAAT3;IL17RB;ASS1;BATF;SULT2B1;CXCL12;RABEP1;ID2;SCNN1A;PDCD4;CD9;PKP3;SGK1;NBL1;S100A9;CD44;LLGL2;PTGES;LTF
UV Response Dn	32/144	0.280981061	0.669002527	0	0	1.144369621	1.452740625	PTGFR;ITGB3;SERPINE1;FHL2;ICA1;PTPRM;ADD3;SYNE1;EFEMP1;ATXN1;SIPA1L1;GRK5;CCN1;CDON;PDGFRB;ABCC1;ANXA2;MGMT;ANXA4;ATP2B4;F3;VAV2;COL1A1;ARHGEF9;COL1A2;PLCB4;DDAH1;ADORA2B;MAP1B;DLC1;COL5A2;BHLHE40
Apical Surface	101/1944	0.38220835	0.86865534	0	0	1.177281642	1.132297006	NTNG1;AFAP1L2;CRYBG1;IL2RB;HSPB1;GAS1;THY1;GATA3;IL2RG;RHCG
Cholesterol Homeostasis	16/74	0.408076593	0.887123028	0	0	1.104210134	0.989703979	ERRFI1;GSTM2;MVK;ACSS2;JAG1;TNFRSF12A;LPL;ACAT2;GNAI1;ACTG1;LGALS3;CD9;ALDOC;GUSB;S100A11;LGMN
Apoptosis	33/161	0.467967681	0.909936778	0	0	1.031835051	0.783530181	RNASEL;PLPPR4;LEF1;PRF1;HSPB1;NEDD9;RELA;LGALS3;CCND1;CASP6;HMOX1;CD38;TIMP1;PDGFRB;BNIP3L;TNFRSF12A;GADD45A;LUM;MGMT;F2R;GSR;BGN;SOD2;IGF2R;CD2;IL1A;IL6;FEZ1;IRF1;PDCD4;FAS;CD69;CD44
Wnt-beta Catenin Signaling	91/1942	0.468781468	0.909936778	0	0	1.091455913	0.826907269	JAG2;FZD1;JAG1;HEY1;PTCH1;LEF1;HDAC11;RBPJ;GNAI1
Bile Acid Metabolism	23/112	0.480637149	0.909936778	0	0	1.034227839	0.757719436	ABCA1;SLC23A2;HSD3B7;PEX11A;IDH1;AQP9;IDH2;ABCA9;HSD17B4;PEX1;CYP46A1;CYP7B1;CYP8B1;PEX13;CYP27A1;SULT2B1;PEX7;PRDX5;ATXN1;ALDH1A1;LONP2;GCLM;NUDT12
TGF-beta Signaling	111/1954	0.526713036	0.909936778	0	0	1.02364069	0.656255434	CDKN1C;ACVR1;FKBP1A;WWTR1;APC;CDH1;ID2;SERPINE1;ID3;FURIN;TGFBR1
Apical Junction	40/200	0.527763331	0.909936778	0	0	1.000315736	0.639309121	ITGB1;GRB7;CD274;ICAM2;NEXN;ICAM5;THY1;GNAI1;ICAM1;ACTG1;THBS3;CNN2;CDH1;MDK;EPB41L2;SPEG;NRTN;MADCAM1;MPZL1;JAM3;VCAM1;ACTN3;VWF;LAMB3;NEGR1;PARVA;TSC1;RHOF;SORBS3;MMP9;VAV2;ACTC1;CDH11;CLDN19;ZYX;FSCN1;PECAM1;NECTIN4;MYL9;ITGA9
Xenobiotic Metabolism	40/200	0.527763331	0.909936778	0	0	1.000315736	0.639309121	CYFIP2;CDA;ENPEP;ALAS1;SERPINE1;AQP9;ABHD6;SPINT2;CSAD;BPHL;HSD11B1;VTN;CASP6;HMOX1;APOE;CD36;UPP1;PTGDS;XDH;ABCC3;ARG2;F10;GSTO1;ARG1;TMEM176B;IDH1;GSR;EPHX1;SLC6A12;PYCR1;PTGR1;UPB1;CYP27A1;CYP26A1;POR;RBP4;ID2;NINJ1;FAS;PTGES
Interferon Alpha Response	19/97	0.580580131	0.964600484	0	0	0.974542585	0.529885554	BATF2;IFITM1;PNPT1;CSF1;UBA7;IL15;STAT2;MX1;IFIT3;IFIT2;BST2;PROCR;SLC25A28;SELL;LPAR6;IRF1;IRF7;GBP2;GBP4
mTORC1 Signaling	39/200	0.5980523	0.964600484	0	0	0.968944099	0.498111944	ERO1A;TES;ITGB2;SLC2A1;STC1;AK4;SLC2A3;GLRX;ENO1;SLC7A11;ADD3;HK2;LDHA;SERP1;PSMB5;PRDX1;NAMPT;PGK1;SLC37A4;PGM1;PDK1;EGLN3;TPI1;IDH1;TXNRD1;GSR;ASNS;SYTL2;UFM1;PFKL;P4HA1;DDIT4;BHLHE40;POLR3G;CD9;NUPR1;ALDOA;GAPDH;LGMN
Pperoxisome	19/104	0.707776934	0.999995026	0	0	0.893892994	0.308952928	SLC23A2;HSD3B7;CADM1;SEMA3C;PEX11A;IDH1;IDH2;CACNA1B;HSD17B4;IDE;SOD2;PEX13;CLN6;SULT2B1;PRDX5;ATXN1;PRDX1;ALDH1A1;LONP2
Adipogenesis	37/200	0.72878702	0.999995026	0	0	0.907402533	0.287078335	SLC25A1;COL15A1;LAMA4;PTGER3;AK2;LPL;ADCY6;SULT1A1;C3;ENPP2;PIM3;APOE;CD36;CYC1;ACADS;PGM1;ABCA1;GADD45A;CAVIN2;IDH1;SQOR;ELMOD3;CHCHD10;ATP1B3;LIFR;SORBS1;DNAJC15;MRAP;POR;ARL4A;PFKL;GPD2;PDCD4;SPARCL1;NABP1;ESYT1;ALDOA
Androgen Response	18/100	0.728972987	0.999995026	0	0	0.877773081	0.2774804	GUCY1A1;RAB4A;TNFAIP8;TSC22D1;HPGD;ABHD2;GSR;STK39;LIFR;MERTK;NDRG1;ELL2;HERC3;MAF;CCND1;SELENOP;CENPN;SGK1
Spermatogenesis	24/135	0.771826162	0.999995026	0	0	0.864320925	0.223855605	ACE;RFC4;GFI1;HSPA4L;ALOX15;NAA11;TULP2;HSPA2;IDE;PHF7;PCSK4;LDHC;POMC;SHE;ARL4A;CAMK4;NPHP1;GPR182;DMC1;TNP2;STAM2;DPEP3;IL12RB2;JAM3
UV Response Up	26/158	0.89021771	0.999995026	0	0	0.786738515	0.091489214	CDKN1C;ALAS1;BTG1;FURIN;ARRB2;CXCL2;ICAM1;SULT1A1;PDLIM3;BSG;HMOX1;MSX1;STARD3;RFC4;PLCL1;EPHX1;SLC6A12;RAB27A;ASNS;HSPA2;SOD2;NFKBIA;IL6;IRF1;ALDOA;GRINA
Fatty Acid Metabolism	24/158	0.95085391	0.999995026	0	0	0.714931005	0.036028837	AOC3;H2AZ1;HPGD;IDH1;EPHX1;HSD17B4;G0S2;MIF;ENO3;PRDX6;HSD17B10;BPHL;ACAT2;GRHPR;LDHA;HSPH1;GPD2;APEX1;ALDH1A1;PCBD1;CD36;ALDOA;ACADS;S100A10
Mitotic Spindle	31/199	0.954470849	0.999995026	0	0	0.736281622	0.034309381	PIF1;EPB41;NEDD9;KATNB1;HDAC6;ABR;FGD6;OPHN1;RACGAP1;EPB41L2;FLNA;TSC1;RHOF;SSH2;CD2AP;CCDC88A;CENPE;CLIP2;ARHGAP10;MYO1E;MARCKS;CTTN;APC;CENPJ;SASS6;CDC42EP2;FSCN1;TUBGCP5;KIF20B;EZR;ARF6
heme Metabolism	30/200	0.972205583	0.999995026	0	0	0.703881553	0.019841008	SLC22A4;EPB41;PIGQ;SLC2A1;SLC7A11;CLCN3;GATA1;RHD;C3;SELENBP1;PSMD9;RNF19A;BSG;MXI1;H4C3;ERMAP;SNCA;CAST;NFE2;BNIP3L;MOCOS;ASNS;CTNS;ELL2;EPOR;MYL4;KAT2B;TAL1;P4HA2;GCLM
Unfolded Protein Response	15/113	0.97648363	0.999995026	0	0	0.610977072	0.0145396	ERO1A;TSPYL2;EIF2AK3;ASNS;IFIT1;YIF1A;VEGFA;SERP1;TUBB2A;EXOSC4;DDIT4;EIF4EBP1;NABP1;CHAC1;ALDH18A1
Pancreas Beta Cells	31/1940	0.992084369	0.999995026	0	0	0.323918513	0.002574221	DPP4;PAX4;INSM1
KRAS Signaling Dn	27/200	0.993741239	0.999995026	0	0	0.621919913	0.00390468	PTGFR;CLSTN3;KLK8;SLC5A5;TGM1;IL12B;CACNG1;CPA2;SERPINB2;CAMK1D;EGF;MX1;PAX4;MTHFR;CDKAL1;ACTC1;STAG3;IFNG;CD207;SELENOP;YPEL1;RGS11;PDCD1;SGK1;GPRC5C;SLC29A3;MYH7
Myc Targets V2	51/1958	0.994625528	0.999995026	0	0	0.376697121	0.002030008	NOC4L;TFB2M;MAP3K6;HK2;GNL3
DNA Repair	18/150	0.996564276	0.999995026	0	0	0.543570597	0.001870774	CDA;RFC4;NPR2;AK1;UPF3B;RPA2;ADCY6;POLB;RAD51;AGO4;TAF1C;PDE4B;POLR1D;ERCC8;TAF6;STX3;CCNO;ADA
Protein Secretion	91/1996	0.99850291	0.999995026	0	0	0.412600467	0.000618163	ABCA1;SGMS1;STX16;BNIP3;ICA1;OCRL;CLCN3;NAPG;IGF2R
PI3K/AKT/mTOR Signaling	10/105	0.998842502	0.999995026	0	0	0.419733214	0.000486122	GNA14;CAB39L;MAPKAP1;MKNK1;STAT2;CAMK4;SLC2A1;IL2RG;PDK1;MAP2K6
Oxidative Phosphorylation	17/200	0.999992786	0.999995026	0	0	0.369018507	2.66E-06	ALAS1;MAOB;IDH1;IDH2;NDUFC2;TIMM10;TCIRG1;ATP1B1;HSD17B10;PDP1;LDHB;POR;LDHA;NDUFS8;COX11;CYC1;NDUFV1
G2-M Checkpoint	16/200	0.999994294	0.999995026	0	0	0.345315417	1.97E-06	H2AZ1;TLE3;EGF;RPA2;MEIS2;PML;CDC20;ORC5;CENPE;MARCKS;RPS6KA5;RACGAP1;CCND1;NSD2;KIF20B;HMGN2
E2F Targets	16/200	0.999994294	0.999995026	0	0	0.345315417	1.97E-06	H2AZ1;AK2;RPA2;DEK;CDC20;CENPE;RACGAP1;CHEK2;UBE2T;TIMELESS;PMS2;NAA38;TRIP13;ASF1A;SPC24;E2F8
Myc Targets V1	13/200	0.999995026	0.999995026	0	0	0.275807572	1.37E-06	H2AZ1;RFC4;STARD7;EIF1AX;DEK;GNL3;CDC20;LDHA;APEX1;PGK1;CYC1;TXNL4A;EIF3B
